# Near real-time data on the human neutralizing antibody landscape to influenza virus to inform vaccine-strain selection in September 2025

**DOI:** 10.1101/2025.09.06.674661

**Authors:** Caroline Kikawa, John Huddleston, Andrea N. Loes, Sam A. Turner, Jover Lee, Ian G. Barr, Benjamin J. Cowling, Janet A. Englund, Alexander L. Greninger, Ruth Harvey, Hideki Hasegawa, Faith Ho, Kirsten Lacombe, Nancy H. L. Leung, Nicola S. Lewis, Heidi Peck, Shinji Watanabe, Derek J. Smith, Trevor Bedford, Jesse D. Bloom

## Abstract

The hemagglutinin of human influenza virus evolves rapidly to erode neutralizing antibody immunity. Twice per year, new vaccine strains are selected with the goal of providing maximum protection against the viruses that will be circulating when the vaccine is administered ∼8-12 months in the future. To help inform this selection, here we quantify how the antibodies in recently collected human sera neutralize viruses with hemagglutinins from contemporary influenza strains. Specifically, we use a high-throughput sequencing-based neutralization assay to measure how 188 human sera collected from Oct 2024 to April 2025 neutralize 140 viruses representative of the H3N2 and H1N1 strains circulating in humans as of the summer of 2025. This data set, which encompasses 26,148 neutralization titer measurements, provides a detailed portrait of the current human neutralizing antibody landscape to influenza A virus. The full data set and accompanying visualizations are available for use in vaccine development and viral forecasting.
