## Supplementary File 1 for "Near real-time data on the human neutralizing antibody landscape to influenza virus to inform vaccine-strain selection in September 2025"

group	serum	collection_date_numerical	age_years	sex	collection_date_string	age_string	exposure_info
EPIHK	EPIHK_1	2025-04-01	14.5	F	April-2025	10to19	Received 2024/25 NH vaccine: Yes, Received 2023/24 NH vaccine: No, Self-reported flu infection within 0-182 days before collection: No, PCR-confirmed flu infection within 0-182 days before collection: No, Self-reported flu infection within 183-365 days before collection: No, PCR-confirmed flu infection within 183-365 days before collection: No
EPIHK	EPIHK_10	2025-03-01	24.5	M	March-2025	20to29	Received 2024/25 NH vaccine: No, Received 2023/24 NH vaccine: No, Self-reported flu infection within 0-182 days before collection: No, PCR-confirmed flu infection within 0-182 days before collection: No, Self-reported flu infection within 183-365 days before collection: No, PCR-confirmed flu infection within 183-365 days before collection: No
EPIHK	EPIHK_11	2025-04-01	24.5	M	April-2025	20to29	Received 2024/25 NH vaccine: Yes, Received 2023/24 NH vaccine: Yes, Self-reported flu infection within 0-182 days before collection: No, PCR-confirmed flu infection within 0-182 days before collection: No, Self-reported flu infection within 183-365 days before collection: No, PCR-confirmed flu infection within 183-365 days before collection: No
EPIHK	EPIHK_12	2025-04-01	24.5	M	April-2025	20to29	Received 2024/25 NH vaccine: Yes, Received 2023/24 NH vaccine: Yes, Self-reported flu infection within 0-182 days before collection: No, PCR-confirmed flu infection within 0-182 days before collection: No, Self-reported flu infection within 183-365 days before collection: No, PCR-confirmed flu infection within 183-365 days before collection: No
EPIHK	EPIHK_13	2025-04-01	34.5	F	April-2025	30to39	Received 2024/25 NH vaccine: No, Received 2023/24 NH vaccine: No, Self-reported flu infection within 0-182 days before collection: No, PCR-confirmed flu infection within 0-182 days before collection: No, Self-reported flu infection within 183-365 days before collection: No, PCR-confirmed flu infection within 183-365 days before collection: No
EPIHK	EPIHK_14	2025-04-01	34.5	M	April-2025	30to39	Received 2024/25 NH vaccine: Yes, Received 2023/24 NH vaccine: Yes, Self-reported flu infection within 0-182 days before collection: No, PCR-confirmed flu infection within 0-182 days before collection: No, Self-reported flu infection within 183-365 days before collection: No, PCR-confirmed flu infection within 183-365 days before collection: No
EPIHK	EPIHK_15	2025-04-01	34.5	F	April-2025	30to39	Received 2024/25 NH vaccine: No, Received 2023/24 NH vaccine: No, Self-reported flu infection within 0-182 days before collection: No, PCR-confirmed flu infection within 0-182 days before collection: No, Self-reported flu infection within 183-365 days before collection: No, PCR-confirmed flu infection within 183-365 days before collection: No
EPIHK	EPIHK_16	2025-04-01	34.5	F	April-2025	30to39	Received 2024/25 NH vaccine: No, Received 2023/24 NH vaccine: No, Self-reported flu infection within 0-182 days before collection: No, PCR-confirmed flu infection within 0-182 days before collection: No, Self-reported flu infection within 183-365 days before collection: No, PCR-confirmed flu infection within 183-365 days before collection: No
EPIHK	EPIHK_17	2025-04-01	34.5	F	April-2025	30to39	Received 2024/25 NH vaccine: No, Received 2023/24 NH vaccine: No, Self-reported flu infection within 0-182 days before collection: No, PCR-confirmed flu infection within 0-182 days before collection: No, Self-reported flu infection within 183-365 days before collection: No, PCR-confirmed flu infection within 183-365 days before collection: No
EPIHK	EPIHK_18	2025-03-01	34.5	F	March-2025	30to39	Received 2024/25 NH vaccine: Yes, Received 2023/24 NH vaccine: No, Self-reported flu infection within 0-182 days before collection: No, PCR-confirmed flu infection within 0-182 days before collection: No, Self-reported flu infection within 183-365 days before collection: No, PCR-confirmed flu infection within 183-365 days before collection: No
EPIHK	EPIHK_19	2025-04-01	44.5	M	April-2025	40to49	Received 2024/25 NH vaccine: No, Received 2023/24 NH vaccine: No, Self-reported flu infection within 0-182 days before collection: No, PCR-confirmed flu infection within 0-182 days before collection: No, Self-reported flu infection within 183-365 days before collection: No, PCR-confirmed flu infection within 183-365 days before collection: No
EPIHK	EPIHK_2	2025-04-01	14.5	F	April-2025	10to19	Received 2024/25 NH vaccine: Yes, Received 2023/24 NH vaccine: No, Self-reported flu infection within 0-182 days before collection: No, PCR-confirmed flu infection within 0-182 days before collection: No, Self-reported flu infection within 183-365 days before collection: No, PCR-confirmed flu infection within 183-365 days before collection: No
EPIHK	EPIHK_20	2025-03-01	44.5	F	March-2025	40to49	Received 2024/25 NH vaccine: Yes, Received 2023/24 NH vaccine: Yes, Self-reported flu infection within 0-182 days before collection: No, PCR-confirmed flu infection within 0-182 days before collection: No, Self-reported flu infection within 183-365 days before collection: No, PCR-confirmed flu infection within 183-365 days before collection: No
EPIHK	EPIHK_21	2025-03-01	44.5	M	March-2025	40to49	Received 2024/25 NH vaccine: No, Received 2023/24 NH vaccine: No, Self-reported flu infection within 0-182 days before collection: No, PCR-confirmed flu infection within 0-182 days before collection: No, Self-reported flu infection within 183-365 days before collection: No, PCR-confirmed flu infection within 183-365 days before collection: No
EPIHK	EPIHK_22	2025-04-01	44.5	F	April-2025	40to49	Received 2024/25 NH vaccine: Yes, Received 2023/24 NH vaccine: No, Self-reported flu infection within 0-182 days before collection: No, PCR-confirmed flu infection within 0-182 days before collection: No, Self-reported flu infection within 183-365 days before collection: No, PCR-confirmed flu infection within 183-365 days before collection: No
EPIHK	EPIHK_23	2025-03-01	44.5	F	March-2025	40to49	Received 2024/25 NH vaccine: No, Received 2023/24 NH vaccine: No, Self-reported flu infection within 0-182 days before collection: No, PCR-confirmed flu infection within 0-182 days before collection: No, Self-reported flu infection within 183-365 days before collection: No, PCR-confirmed flu infection within 183-365 days before collection: No
EPIHK	EPIHK_24	2025-04-01	44.5	F	April-2025	40to49	Received 2024/25 NH vaccine: No, Received 2023/24 NH vaccine: No, Self-reported flu infection within 0-182 days before collection: No, PCR-confirmed flu infection within 0-182 days before collection: No, Self-reported flu infection within 183-365 days before collection: No, PCR-confirmed flu infection within 183-365 days before collection: No
EPIHK	EPIHK_25	2025-04-01	54.5	M	April-2025	50to59	Received 2024/25 NH vaccine: No, Received 2023/24 NH vaccine: No, Self-reported flu infection within 0-182 days before collection: No, PCR-confirmed flu infection within 0-182 days before collection: No, Self-reported flu infection within 183-365 days before collection: No, PCR-confirmed flu infection within 183-365 days before collection: No
EPIHK	EPIHK_26	2025-03-01	54.5	M	March-2025	50to59	Received 2024/25 NH vaccine: No, Received 2023/24 NH vaccine: No, Self-reported flu infection within 0-182 days before collection: No, PCR-confirmed flu infection within 0-182 days before collection: No, Self-reported flu infection within 183-365 days before collection: No, PCR-confirmed flu infection within 183-365 days before collection: No
EPIHK	EPIHK_27	2025-03-01	54.5	F	March-2025	50to59	Received 2024/25 NH vaccine: No, Received 2023/24 NH vaccine: No, Self-reported flu infection within 0-182 days before collection: No, PCR-confirmed flu infection within 0-182 days before collection: No, Self-reported flu infection within 183-365 days before collection: No, PCR-confirmed flu infection within 183-365 days before collection: No
EPIHK	EPIHK_28	2025-04-01	54.5	F	April-2025	50to59	Received 2024/25 NH vaccine: No, Received 2023/24 NH vaccine: No, Self-reported flu infection within 0-182 days before collection: No, PCR-confirmed flu infection within 0-182 days before collection: No, Self-reported flu infection within 183-365 days before collection: No, PCR-confirmed flu infection within 183-365 days before collection: No
EPIHK	EPIHK_29	2025-04-01	54.5	F	April-2025	50to59	Received 2024/25 NH vaccine: Yes, Received 2023/24 NH vaccine: Yes, Self-reported flu infection within 0-182 days before collection: No, PCR-confirmed flu infection within 0-182 days before collection: No, Self-reported flu infection within 183-365 days before collection: No, PCR-confirmed flu infection within 183-365 days before collection: No
EPIHK	EPIHK_3	2025-03-01	14.5	M	March-2025	10to19	Received 2024/25 NH vaccine: No, Received 2023/24 NH vaccine: No, Self-reported flu infection within 0-182 days before collection: No, PCR-confirmed flu infection within 0-182 days before collection: No, Self-reported flu infection within 183-365 days before collection: No, PCR-confirmed flu infection within 183-365 days before collection: No
EPIHK	EPIHK_30	2025-03-01	54.5	F	March-2025	50to59	Received 2024/25 NH vaccine: No, Received 2023/24 NH vaccine: No, Self-reported flu infection within 0-182 days before collection: No, PCR-confirmed flu infection within 0-182 days before collection: No, Self-reported flu infection within 183-365 days before collection: No, PCR-confirmed flu infection within 183-365 days before collection: No
EPIHK	EPIHK_31	2025-03-01	64.5	M	March-2025	60to69	Received 2024/25 NH vaccine: No, Received 2023/24 NH vaccine: No, Self-reported flu infection within 0-182 days before collection: No, PCR-confirmed flu infection within 0-182 days before collection: No, Self-reported flu infection within 183-365 days before collection: No, PCR-confirmed flu infection within 183-365 days before collection: No
EPIHK	EPIHK_32	2025-03-01	64.5	F	March-2025	60to69	Received 2024/25 NH vaccine: Yes, Received 2023/24 NH vaccine: Yes, Self-reported flu infection within 0-182 days before collection: No, PCR-confirmed flu infection within 0-182 days before collection: No, Self-reported flu infection within 183-365 days before collection: No, PCR-confirmed flu infection within 183-365 days before collection: No
EPIHK	EPIHK_33	2025-03-01	64.5	F	March-2025	60to69	Received 2024/25 NH vaccine: Yes, Received 2023/24 NH vaccine: Yes, Self-reported flu infection within 0-182 days before collection: No, PCR-confirmed flu infection within 0-182 days before collection: Yes, Self-reported flu infection within 183-365 days before collection: No, PCR-confirmed flu infection within 183-365 days before collection: No
EPIHK	EPIHK_34	2025-03-01	64.5	M	March-2025	60to69	Received 2024/25 NH vaccine: Yes, Received 2023/24 NH vaccine: Yes, Self-reported flu infection within 0-182 days before collection: No, PCR-confirmed flu infection within 0-182 days before collection: No, Self-reported flu infection within 183-365 days before collection: No, PCR-confirmed flu infection within 183-365 days before collection: No
EPIHK	EPIHK_35	2025-04-01	64.5	M	April-2025	60to69	Received 2024/25 NH vaccine: Yes, Received 2023/24 NH vaccine: Yes, Self-reported flu infection within 0-182 days before collection: No, PCR-confirmed flu infection within 0-182 days before collection: No, Self-reported flu infection within 183-365 days before collection: No, PCR-confirmed flu infection within 183-365 days before collection: No
EPIHK	EPIHK_36	2025-03-01	64.5	M	March-2025	60to69	Received 2024/25 NH vaccine: No, Received 2023/24 NH vaccine: No, Self-reported flu infection within 0-182 days before collection: No, PCR-confirmed flu infection within 0-182 days before collection: No, Self-reported flu infection within 183-365 days before collection: No, PCR-confirmed flu infection within 183-365 days before collection: No
EPIHK	EPIHK_37	2025-03-01	74.5	F	March-2025	70to79	Received 2024/25 NH vaccine: Yes, Received 2023/24 NH vaccine: Yes, Self-reported flu infection within 0-182 days before collection: No, PCR-confirmed flu infection within 0-182 days before collection: No, Self-reported flu infection within 183-365 days before collection: No, PCR-confirmed flu infection within 183-365 days before collection: No
EPIHK	EPIHK_38	2025-03-01	74.5	M	March-2025	70to79	Received 2024/25 NH vaccine: No, Received 2023/24 NH vaccine: No, Self-reported flu infection within 0-182 days before collection: No, PCR-confirmed flu infection within 0-182 days before collection: No, Self-reported flu infection within 183-365 days before collection: No, PCR-confirmed flu infection within 183-365 days before collection: No
EPIHK	EPIHK_39	2025-04-01	74.5	M	April-2025	70to79	Received 2024/25 NH vaccine: Yes, Received 2023/24 NH vaccine: Yes, Self-reported flu infection within 0-182 days before collection: No, PCR-confirmed flu infection within 0-182 days before collection: No, Self-reported flu infection within 183-365 days before collection: No, PCR-confirmed flu infection within 183-365 days before collection: No
EPIHK	EPIHK_4	2025-04-01	14.5	F	April-2025	10to19	Received 2024/25 NH vaccine: Yes, Received 2023/24 NH vaccine: Yes, Self-reported flu infection within 0-182 days before collection: No, PCR-confirmed flu infection within 0-182 days before collection: No, Self-reported flu infection within 183-365 days before collection: No, PCR-confirmed flu infection within 183-365 days before collection: No
EPIHK	EPIHK_40	2025-03-01	74.5	M	March-2025	70to79	Received 2024/25 NH vaccine: Yes, Received 2023/24 NH vaccine: Yes, Self-reported flu infection within 0-182 days before collection: No, PCR-confirmed flu infection within 0-182 days before collection: No, Self-reported flu infection within 183-365 days before collection: No, PCR-confirmed flu infection within 183-365 days before collection: No
EPIHK	EPIHK_41	2025-03-01	74.5	M	March-2025	70to79	Received 2024/25 NH vaccine: Yes, Received 2023/24 NH vaccine: Yes, Self-reported flu infection within 0-182 days before collection: No, PCR-confirmed flu infection within 0-182 days before collection: No, Self-reported flu infection within 183-365 days before collection: No, PCR-confirmed flu infection within 183-365 days before collection: No
EPIHK	EPIHK_42	2025-03-01	74.5	M	March-2025	70to79	Received 2024/25 NH vaccine: No, Received 2023/24 NH vaccine: No, Self-reported flu infection within 0-182 days before collection: No, PCR-confirmed flu infection within 0-182 days before collection: No, Self-reported flu infection within 183-365 days before collection: No, PCR-confirmed flu infection within 183-365 days before collection: No
EPIHK	EPIHK_5	2025-03-01	14.5	F	March-2025	10to19	Received 2024/25 NH vaccine: No, Received 2023/24 NH vaccine: No, Self-reported flu infection within 0-182 days before collection: No, PCR-confirmed flu infection within 0-182 days before collection: No, Self-reported flu infection within 183-365 days before collection: No, PCR-confirmed flu infection within 183-365 days before collection: No
EPIHK	EPIHK_6	2025-04-01	14.5	F	April-2025	10to19	Received 2024/25 NH vaccine: No, Received 2023/24 NH vaccine: No, Self-reported flu infection within 0-182 days before collection: No, PCR-confirmed flu infection within 0-182 days before collection: No, Self-reported flu infection within 183-365 days before collection: No, PCR-confirmed flu infection within 183-365 days before collection: No
EPIHK	EPIHK_7	2025-03-01	24.5	M	March-2025	20to29	Received 2024/25 NH vaccine: No, Received 2023/24 NH vaccine: No, Self-reported flu infection within 0-182 days before collection: No, PCR-confirmed flu infection within 0-182 days before collection: No, Self-reported flu infection within 183-365 days before collection: No, PCR-confirmed flu infection within 183-365 days before collection: No
EPIHK	EPIHK_8	2025-03-01	24.5	M	March-2025	20to29	Received 2024/25 NH vaccine: No, Received 2023/24 NH vaccine: No, Self-reported flu infection within 0-182 days before collection: No, PCR-confirmed flu infection within 0-182 days before collection: No, Self-reported flu infection within 183-365 days before collection: No, PCR-confirmed flu infection within 183-365 days before collection: No
EPIHK	EPIHK_9	2025-04-01	24.5	F	April-2025	20to29	Received 2024/25 NH vaccine: Yes, Received 2023/24 NH vaccine: No, Self-reported flu infection within 0-182 days before collection: No, PCR-confirmed flu infection within 0-182 days before collection: No, Self-reported flu infection within 183-365 days before collection: No, PCR-confirmed flu infection within 183-365 days before collection: No
NIID	NIID_1	2024-11-01	52.0	M	Oct-2024 to Nov-2024	52	2023 influenza vaccine: Yes, 2022 influenza vaccine: Yes, 2021 influenza vaccine: Yes
NIID	NIID_10	2024-11-01	35.0	F	Oct-2024 to Nov-2024	35	2023 influenza vaccine: No, 2022 influenza vaccine: No, 2021 influenza vaccine: No
NIID	NIID_11	2024-11-01	37.0	F	Oct-2024 to Nov-2024	37	2023 influenza vaccine: Yes, 2022 influenza vaccine: Yes, 2021 influenza vaccine: Yes
NIID	NIID_12	2024-11-01	26.0	F	Oct-2024 to Nov-2024	26	2023 influenza vaccine: Yes, 2022 influenza vaccine: No, 2021 influenza vaccine: No
NIID	NIID_13	2024-11-01	47.0	F	Oct-2024 to Nov-2024	47	2023 influenza vaccine: Yes, 2022 influenza vaccine: Yes, 2021 influenza vaccine: Yes
NIID	NIID_14	2024-11-01	44.0	M	Oct-2024 to Nov-2024	44	2023 influenza vaccine: Yes, 2022 influenza vaccine: Yes, 2021 influenza vaccine: Yes
NIID	NIID_15	2024-11-01	50.0	M	Oct-2024 to Nov-2024	50	2023 influenza vaccine: Yes, 2022 influenza vaccine: Yes, 2021 influenza vaccine: Yes
NIID	NIID_16	2024-11-01	41.0	M	Oct-2024 to Nov-2024	41	2023 influenza vaccine: Yes, 2022 influenza vaccine: Yes, 2021 influenza vaccine: Yes
NIID	NIID_17	2024-11-01	25.0	M	Oct-2024 to Nov-2024	25	2023 influenza vaccine: Yes, 2022 influenza vaccine: Yes, 2021 influenza vaccine: Yes
NIID	NIID_18	2024-11-01	46.0	M	Oct-2024 to Nov-2024	46	2023 influenza vaccine: Yes, 2022 influenza vaccine: Yes, 2021 influenza vaccine: Yes
NIID	NIID_19	2024-11-01	48.0	F	Oct-2024 to Nov-2024	48	2023 influenza vaccine: Yes, 2022 influenza vaccine: Yes, 2021 influenza vaccine: Yes
NIID	NIID_1_post	2024-12-01	52.0	M	Nov-2024 to Dec-2024	52	2024 influenza vaccine: Yes, 2023 influenza vaccine: Yes, 2022 influenza vaccine: Yes, 2021 influenza vaccine: Yes
NIID	NIID_2	2024-11-01	51.0	F	Oct-2024 to Nov-2024	51	2023 influenza vaccine: Yes, 2022 influenza vaccine: Yes, 2021 influenza vaccine: Yes
NIID	NIID_20	2024-11-01	39.0	F	Oct-2024 to Nov-2024	39	2023 influenza vaccine: Yes, 2022 influenza vaccine: No, 2021 influenza vaccine: Yes
NIID	NIID_21	2024-11-01	24.0	F	Oct-2024 to Nov-2024	24	2023 influenza vaccine: Yes, 2022 influenza vaccine: No, 2021 influenza vaccine: No
NIID	NIID_22	2024-11-01	34.0	F	Oct-2024 to Nov-2024	34	2023 influenza vaccine: Yes, 2022 influenza vaccine: No, 2021 influenza vaccine: No
NIID	NIID_23	2024-11-01	27.0	F	Oct-2024 to Nov-2024	27	2023 influenza vaccine: Yes, 2022 influenza vaccine: No, 2021 influenza vaccine: No
NIID	NIID_24	2024-11-01	29.0	M	Oct-2024 to Nov-2024	29	2023 influenza vaccine: Yes, 2022 influenza vaccine: Yes, 2021 influenza vaccine: Yes
NIID	NIID_25	2024-11-01	28.0	F	Oct-2024 to Nov-2024	28	2023 influenza vaccine: Yes, 2022 influenza vaccine: No, 2021 influenza vaccine: No
NIID	NIID_26	2024-11-01	53.0	F	Oct-2024 to Nov-2024	53	2023 influenza vaccine: Yes, 2022 influenza vaccine: Yes, 2021 influenza vaccine: Yes
NIID	NIID_27	2024-11-01	64.0	M	Oct-2024 to Nov-2024	64	2023 influenza vaccine: Yes, 2022 influenza vaccine: Unknown, 2021 influenza vaccine: Unknown
NIID	NIID_28	2024-11-01	32.0	M	Oct-2024 to Nov-2024	32	2023 influenza vaccine: No, 2022 influenza vaccine: Unknown, 2021 influenza vaccine: Unknown
NIID	NIID_29	2024-11-01	30.0	M	Oct-2024 to Nov-2024	30	2023 influenza vaccine: No, 2022 influenza vaccine: Unknown, 2021 influenza vaccine: Unknown
NIID	NIID_2_post	2024-12-01	51.0	F	Nov-2024 to Dec-2024	51	2024 influenza vaccine: Yes, 2023 influenza vaccine: Yes, 2022 influenza vaccine: Yes, 2021 influenza vaccine: Yes
NIID	NIID_3	2024-11-01	42.0	M	Oct-2024 to Nov-2024	42	2023 influenza vaccine: Yes, 2022 influenza vaccine: Yes, 2021 influenza vaccine: Yes
NIID	NIID_30	2024-11-01	21.0	M	Oct-2024 to Nov-2024	21	2023 influenza vaccine: No, 2022 influenza vaccine: Unknown, 2021 influenza vaccine: Unknown
NIID	NIID_31	2024-11-01	22.0	M	Oct-2024 to Nov-2024	22	2023 influenza vaccine: No, 2022 influenza vaccine: Unknown, 2021 influenza vaccine: Unknown
NIID	NIID_32	2024-11-01	33.0	M	Oct-2024 to Nov-2024	33	2023 influenza vaccine: Yes, 2022 influenza vaccine: Yes, 2021 influenza vaccine: No
NIID	NIID_33	2024-11-01	70.0	F	Oct-2024 to Nov-2024	70	2023 influenza vaccine: Yes, 2022 influenza vaccine: No, 2021 influenza vaccine: No
NIID	NIID_34	2024-11-01	68.0	M	Oct-2024 to Nov-2024	68	2023 influenza vaccine: Yes, 2022 influenza vaccine: No, 2021 influenza vaccine: No
NIID	NIID_35	2024-11-01	74.0	M	Oct-2024 to Nov-2024	74	2023 influenza vaccine: Yes, 2022 influenza vaccine: Yes, 2021 influenza vaccine: Yes
NIID	NIID_36	2024-11-01	102.0	F	Oct-2024 to Nov-2024	102	2023 influenza vaccine: No, 2022 influenza vaccine: Unknown, 2021 influenza vaccine: Yes
NIID	NIID_37	2024-11-01	75.0	M	Oct-2024 to Nov-2024	75	2023 influenza vaccine: Yes, 2022 influenza vaccine: Yes, 2021 influenza vaccine: Unknown
NIID	NIID_38	2024-11-01	105.0	F	Oct-2024 to Nov-2024	105	2023 influenza vaccine: Yes, 2022 influenza vaccine: Yes, 2021 influenza vaccine: Yes
NIID	NIID_39	2024-11-01	90.0	M	Oct-2024 to Nov-2024	90	2023 influenza vaccine: Yes, 2022 influenza vaccine: Unknown, 2021 influenza vaccine: Unknown
NIID	NIID_3_post	2024-12-01	42.0	M	Nov-2024 to Dec-2024	42	2024 influenza vaccine: Yes, 2023 influenza vaccine: Yes, 2022 influenza vaccine: Yes, 2021 influenza vaccine: Yes
NIID	NIID_4	2024-11-01	40.0	M	Oct-2024 to Nov-2024	40	2023 influenza vaccine: Yes, 2022 influenza vaccine: Yes, 2021 influenza vaccine: Yes
NIID	NIID_40	2024-11-01	93.0	F	Oct-2024 to Nov-2024	93	2023 influenza vaccine: Yes, 2022 influenza vaccine: Yes, 2021 influenza vaccine: Unknown
NIID	NIID_41	2024-11-01	82.0	F	Oct-2024 to Nov-2024	82	2023 influenza vaccine: Yes, 2022 influenza vaccine: Unknown, 2021 influenza vaccine: Unknown
NIID	NIID_42	2024-11-01	99.0	F	Oct-2024 to Nov-2024	99	2023 influenza vaccine: Yes, 2022 influenza vaccine: Yes, 2021 influenza vaccine: Unknown
NIID	NIID_43	2024-11-01	76.0	F	Oct-2024 to Nov-2024	76	2023 influenza vaccine: Yes, 2022 influenza vaccine: Unknown, 2021 influenza vaccine: Unknown
NIID	NIID_44	2024-11-01	88.0	F	Oct-2024 to Nov-2024	88	2023 influenza vaccine: Yes, 2022 influenza vaccine: Unknown, 2021 influenza vaccine: Unknown
NIID	NIID_45	2024-11-01	94.0	M	Oct-2024 to Nov-2024	94	2023 influenza vaccine: No, 2022 influenza vaccine: Unknown, 2021 influenza vaccine: Unknown
NIID	NIID_46	2024-11-01	86.0	M	Oct-2024 to Nov-2024	86	2023 influenza vaccine: No, 2022 influenza vaccine: Unknown, 2021 influenza vaccine: Unknown
NIID	NIID_47	2024-11-01	77.0	M	Oct-2024 to Nov-2024	77	2023 influenza vaccine: No, 2022 influenza vaccine: Unknown, 2021 influenza vaccine: Unknown
NIID	NIID_48	2024-11-01	92.0	F	Oct-2024 to Nov-2024	92	2023 influenza vaccine: No, 2022 influenza vaccine: Unknown, 2021 influenza vaccine: Unknown
NIID	NIID_4_post	2024-12-01	40.0	M	Nov-2024 to Dec-2024	40	2024 influenza vaccine: Yes, 2023 influenza vaccine: Yes, 2022 influenza vaccine: Yes, 2021 influenza vaccine: Yes
NIID	NIID_5	2024-11-01	63.0	M	Oct-2024 to Nov-2024	63	2023 influenza vaccine: Yes, 2022 influenza vaccine: Yes, 2021 influenza vaccine: Yes
NIID	NIID_5_post	2024-12-01	63.0	M	Nov-2024 to Dec-2024	63	2024 influenza vaccine: Yes, 2023 influenza vaccine: Yes, 2022 influenza vaccine: Yes, 2021 influenza vaccine: Yes
NIID	NIID_6	2024-11-01	60.0	F	Oct-2024 to Nov-2024	60	2023 influenza vaccine: Yes, 2022 influenza vaccine: Yes, 2021 influenza vaccine: Yes
NIID	NIID_6_post	2024-12-01	60.0	F	Nov-2024 to Dec-2024	60	2024 influenza vaccine: Yes, 2023 influenza vaccine: Yes, 2022 influenza vaccine: Yes, 2021 influenza vaccine: Yes
NIID	NIID_7	2024-11-01	55.0	F	Oct-2024 to Nov-2024	55	2023 influenza vaccine: Yes, 2022 influenza vaccine: No, 2021 influenza vaccine: No
NIID	NIID_7_post	2024-12-01	55.0	F	Nov-2024 to Dec-2024	55	2024 influenza vaccine: Yes, 2023 influenza vaccine: Yes, 2022 influenza vaccine: No, 2021 influenza vaccine: No
NIID	NIID_8	2024-11-01	45.0	F	Oct-2024 to Nov-2024	45	2023 influenza vaccine: Yes, 2022 influenza vaccine: Yes, 2021 influenza vaccine: Yes
NIID	NIID_9	2024-11-01	38.0	F	Oct-2024 to Nov-2024	38	2023 influenza vaccine: Yes, 2022 influenza vaccine: Yes, 2021 influenza vaccine: Yes
SCH	SCH_1	2025-04-01	13.0	F	April-2025	11-15 y	na
SCH	SCH_10	2025-04-01	8.0	F	April-2025	6-10 y	na
SCH	SCH_11	2025-04-01	13.0	F	April-2025	11-15 y	na
SCH	SCH_12	2025-04-01	1.25	M	April-2025	6 m-2 y	na
SCH	SCH_13	2025-04-01	1.25	M	April-2025	6 m-2 y	na
SCH	SCH_14	2025-04-01	1.25	M	April-2025	6 m-2 y	na
SCH	SCH_15	2025-04-01	8.0	F	April-2025	6-10 y	na
SCH	SCH_16	2025-04-01	5.0	F	April-2025	4-6 y	na
SCH	SCH_17	2025-04-01	0.25	M	April-2025	<6 m	na
SCH	SCH_18	2025-04-01	1.25	M	April-2025	6 m-2 y	na
SCH	SCH_2	2025-04-01	0.25	M	April-2025	<6 m	na
SCH	SCH_20	2025-04-01	8.0	M	April-2025	6-10 y	na
SCH	SCH_21	2025-04-01	13.0	F	April-2025	11-15 y	na
SCH	SCH_23	2025-04-01	13.0	F	April-2025	11-15 y	na
SCH	SCH_24	2025-04-01	5.0	M	April-2025	4-6 y	na
SCH	SCH_25	2025-04-01	0.25	M	April-2025	<6 m	na
SCH	SCH_27	2025-04-01	8.0	M	April-2025	6-10 y	na
SCH	SCH_28	2025-04-01	13.0	M	April-2025	11-15 y	na
SCH	SCH_29	2025-04-01	13.0	F	April-2025	11-15 y	na
SCH	SCH_3	2025-04-01	1.25	F	April-2025	6 m-2 y	na
SCH	SCH_30	2025-04-01	0.25	M	April-2025	<6 m	na
SCH	SCH_31	2025-04-01	8.0	M	April-2025	6-10 y	na
SCH	SCH_32	2025-04-01	0.25	M	April-2025	<6 m	na
SCH	SCH_33	2025-04-01	8.0	M	April-2025	6-10 y	na
SCH	SCH_34	2025-04-01	4.0	F	April-2025	3-5 y	na
SCH	SCH_35	2025-04-01	8.0	M	April-2025	6-10 y	na
SCH	SCH_36	2025-04-01	13.0	F	April-2025	11-15 y	na
SCH	SCH_37	2025-04-01	13.0	M	April-2025	11-15 y	na
SCH	SCH_38	2025-04-01	13.0	M	April-2025	11-15 y	na
SCH	SCH_39	2025-04-01	13.0	M	April-2025	11-15 y	na
SCH	SCH_4	2025-04-01	13.0	F	April-2025	11-15 y	na
SCH	SCH_40	2025-04-01	13.0	M	April-2025	11-15 y	na
SCH	SCH_41	2025-04-01	0.25	M	April-2025	<6 m	na
SCH	SCH_42	2025-04-01	4.0	F	April-2025	3-5 y	na
SCH	SCH_43	2025-04-01	13.0	F	April-2025	11-15 y	na
SCH	SCH_44	2025-04-01	13.0	F	April-2025	11-15 y	na
SCH	SCH_45	2025-04-01	5.0	F	April-2025	4-6 y	na
SCH	SCH_46	2025-04-01	0.25	F	April-2025	<6 m	na
SCH	SCH_47	2025-04-01	8.0	M	April-2025	6-10 y	na
SCH	SCH_48	2025-04-01	8.0	F	April-2025	6-10 y	na
SCH	SCH_49	2025-04-01	8.0	M	April-2025	6-10 y	na
SCH	SCH_5	2025-04-01	8.0	M	April-2025	6-10 y	na
SCH	SCH_50	2025-04-01	8.0	F	April-2025	6-10 y	na
SCH	SCH_6	2025-04-01	13.0	F	April-2025	11-15 y	na
SCH	SCH_7	2025-04-01	13.0	F	April-2025	11-15 y	na
SCH	SCH_8	2025-04-01	8.0	F	April-2025	6-10 y	na
SCH	SCH_9	2025-04-01	13.0	F	April-2025	11-15 y	na
UWMC	UWMC-1	2025-03-01	29.0	F	March-2025	29	na
UWMC	UWMC-10	2025-03-01	38.0	F	March-2025	38	na
UWMC	UWMC-11	2025-03-01	52.0	F	March-2025	52	na
UWMC	UWMC-12	2025-03-01	31.0	F	March-2025	31	na
UWMC	UWMC-13	2025-03-01	37.0	M	March-2025	37	na
UWMC	UWMC-14	2025-03-01	62.0	F	March-2025	62	na
UWMC	UWMC-15	2025-03-01	51.0	F	March-2025	51	na
UWMC	UWMC-16	2025-03-01	51.0	M	March-2025	51	na
UWMC	UWMC-17	2025-03-01	30.0	F	March-2025	30	na
UWMC	UWMC-18	2025-03-01	65.0	F	March-2025	65	na
UWMC	UWMC-19	2025-03-01	38.0	F	March-2025	38	na
UWMC	UWMC-2	2025-03-01	63.0	F	March-2025	63	na
UWMC	UWMC-20	2025-03-01	44.0	F	March-2025	44	na
UWMC	UWMC-21	2025-03-01	40.0	M	March-2025	40	na
UWMC	UWMC-22	2025-03-01	61.0	M	March-2025	61	na
UWMC	UWMC-23	2025-03-01	62.0	M	March-2025	62	na
UWMC	UWMC-24	2025-03-01	32.0	F	March-2025	32	na
UWMC	UWMC-25	2025-03-01	40.0	F	March-2025	40	na
UWMC	UWMC-26	2025-03-01	34.0	M	March-2025	34	na
UWMC	UWMC-27	2025-03-01	53.0	F	March-2025	53	na
UWMC	UWMC-28	2025-03-01	26.0	M	March-2025	26	na
UWMC	UWMC-29	2025-03-01	58.0	M	March-2025	58	na
UWMC	UWMC-3	2025-03-01	35.0	F	March-2025	35	na
UWMC	UWMC-30	2025-03-01	27.0	F	March-2025	27	na
UWMC	UWMC-31	2025-03-01	41.0	F	March-2025	41	na
UWMC	UWMC-32	2025-03-01	44.0	M	March-2025	44	na
UWMC	UWMC-33	2025-03-01	51.0	F	March-2025	51	na
UWMC	UWMC-34	2025-03-01	24.0	F	March-2025	24	na
UWMC	UWMC-35	2025-03-01	65.0	M	March-2025	65	na
UWMC	UWMC-36	2025-03-01	45.0	F	March-2025	45	na
UWMC	UWMC-37	2025-03-01	28.0	F	March-2025	28	na
UWMC	UWMC-38	2025-03-01	66.0	F	March-2025	66	na
UWMC	UWMC-39	2025-03-01	30.0	F	March-2025	30	na
UWMC	UWMC-4	2025-03-01	34.0	F	March-2025	34	na
UWMC	UWMC-40	2025-03-01	52.0	F	March-2025	52	na
UWMC	UWMC-41	2025-03-01	21.0	F	March-2025	21	na
UWMC	UWMC-42	2025-03-01	38.0	M	March-2025	38	na
UWMC	UWMC-43	2025-03-01	35.0	M	March-2025	35	na
UWMC	UWMC-44	2025-03-01	30.0	M	March-2025	30	na
UWMC	UWMC-5	2025-03-01	42.0	F	March-2025	42	na
UWMC	UWMC-6	2025-03-01	43.0	M	March-2025	43	na
UWMC	UWMC-7	2025-03-01	49.0	M	March-2025	49	na
UWMC	UWMC-8	2025-03-01	27.0	M	March-2025	27	na
UWMC	UWMC-9	2025-03-01	42.0	M	March-2025	42	na
